# Scaled Recoupling of Chemical Shift Anisotropies at High Magnetic Fields under MAS with Interspersed *C*-elements

**DOI:** 10.1101/2020.07.02.184770

**Authors:** Keith J. Fritzsching, Eric G. Keeler, Chengming He, Ann E. McDermott

**Affiliations:** Department of Chemistry, Columbia University, New York, NY 10027, United States

## Abstract

The power of chemical shift anisotropy (CSA) measurements for probing structure and dynamics of molecules has been long recognized. NMR pulse sequences that allow measurement of CSA values in an indirect dimension of a protein correlation spectrum have been employed for aliphatic groups, but for practical reasons carbonyl functional groups have been little studied, despite the fact that carbonyls are expected to give particularly varied and informative CSA values. Specifically, the wide spectral widths of carbonyl tensors make their measurements difficult with typically attainable spectrometer settings. We present here an extended family of experiments that enable the recovery of static CSA lineshapes in a indirect dimension of magic angle spinning (MAS) solid-state NMR experiments, except for various real valued scaling factors. The experiment is suitable for uniformly labeled material, at moderate MAS rates (10-30 kHz), and at higher magnetic fields (*ν*_0*H*_ > 600 MHz). Specifically, the experiments are based on pulse sequence elements from a previous commonly used pulse sequence for CSA measurement, ROCSA, while modification of scaling factors is achieved by interspersing different blocks of *C*-elements of the same  cycle. Using experimental conditions similar to the parent ROCSA sequence, a CSA scaling factor between 0 and 0.272 can be obtained, thus allowing a useful practical range of possibilities in experimental conditions for measurement of larger CSA values. Using these blocks it is also possible to make a constant-time CSA recoupling sequence. The utility and effectiveness of this approach, *f*ROCSA, is shown on model compounds 1-^13^C-Gly, U-^13^C,^15^N-l-His, and microcrystalline U-^13^C,^15^N-Ubiquitin.
