## Supplemental Table: Ubq CSA Values for "Scaled Recoupling of Chemical Shift Anisotropies at High Magnetic Fields under MAS with Interspersed *C*-elements"

Res	AssignF1	AssignF2	Backbone	PosF1	PosF2	delta	eta	delta_error	eta_error	d11	d22	d33	d11_error	d22_error	d33_error	Integ
1	1MetC	2GlnN	TRUE	170.18	126.67											0.16
2	2GlnC	3IleN	TRUE	175.12	118.54	-73.47	0.63	12.05	0.26	235	188.7	101.64	13.62	9.69	12.05	0.63
3	3IleC	4PheN	TRUE	171.32	118.83	-80.94	0.68	11.72	0.22	239.36	184.21	90.38	13.23	9.02	11.72	0.62
4	4PheC	5ValN	TRUE	174.86	121.22	-85.53	0.67	11.73	0.21	246.44	188.82	89.33	13.36	9.26	11.73	0.74
5	5ValC	6LysN	TRUE	173.82	128.58											0.26
7	7ThrC	8LeuN	TRUE	176.39	121.31											0.19
12	12ThrC	13IleN	TRUE	173.62	128.04	-83.51	0.65	11.76	0.22	242.72	188.03	90.11	13.36	9.38	11.76	0.25
15	15LeuC	16GluN	TRUE	174.28	123.13											0.41
17	17ValC	18GluN	TRUE	174.02	119.55	-90.86	0.68	10.96	0.21	250.28	188.62	83.16	13.09	9.48	10.96	0.54
18	18GluC	19ProN	TRUE	175.90	134.30											0.08
19	19ProC	20SerN	TRUE	174.58	103.79	-80.67	0.68	11.26	0.21	242.18	187.65	93.9	12.8	8.85	11.26	0.43
20	20SerC	21AspN	TRUE	173.26	124.81	-75.34	0.67	12.02	0.23	236.23	185.63	97.92	13.25	8.86	12.02	0.8
21	21AspC	22ThrN	TRUE	175.72	110.86	-85.62	0.68	11.21	0.21	247.84	189.23	90.1	12.91	8.97	11.22	0.54
22	22ThrC	23IleN	TRUE	176.57	119.19	-89.68	0.60	11.82	0.21	248.33	194.5	86.89	13.3	9.64	11.82	0.47
23	23IleC	24GluN	TRUE	177.82	118.38	-92.04	0.51	11.42	0.21	247.09	200.6	85.78	12.82	9.93	11.42	0.42
25	25AsnC	26ValN	TRUE	176.11	119.01	-91.95	0.65	11.72	0.20	251.96	192.22	84.16	13.44	9.56	11.72	0.62
25	25AsnCg	25AsnNd2	FALSE	176.29	113.95	-90.70	0.59	11.48	0.21	248.6	194.67	85.59	13.17	9.76	11.48	0.35
26	26ValC	27LysN	TRUE	177.81	117.45	-82.01	0.54	10.98	0.22	240.76	196.88	95.8	12.45	9.51	10.98	0.56
27	27LysC	28AlaN	TRUE	179.84	125.97	-98.67	0.41	11.76	0.19	249.64	208.71	81.17	12.61	10.08	11.76	0.56
28	28AlaC	29LysN	TRUE	180.16	122.27	-99.19	0.46	11.94	0.19	252.74	206.76	80.97	12.87	9.98	11.94	0.39
29	29LysC	30IleN	TRUE	179.81	122.00	-95.10	0.46	11.81	0.20	249.41	205.31	84.71	12.82	9.98	11.81	0.69
30	30IleC	31GlnN	TRUE	178.09	125.49	-82.40	0.46	10.78	0.22	238.22	200.37	95.69	11.89	9.37	10.78	0.78
31	31GlnC	32AspN	TRUE	178.50	119.33	-92.73	0.48	11.84	0.21	247.33	202.4	85.78	12.96	9.99	11.85	0.74
31	31GlnCd	31GlnNe2	FALSE	176.71	106.80	-84.61	0.63	11.36	0.22	245.65	192.39	92.1	13	9.36	11.36	0.46
32	32AspC	33LysN	TRUE	176.42	113.39	-78.26	0.60	12.19	0.24	238.98	192.12	98.17	13.48	9.63	12.19	0.47
33	33LysC	34GluN	TRUE	177.56	113.07	-81.45	0.56	11.08	0.23	241.19	195.38	96.12	12.63	9.5	11.08	0.49
34	34GluC	35GlyN	TRUE	177.02	110.95	-80.15	0.55	11.59	0.23	239.23	194.97	96.87	12.93	9.65	11.59	0.43
37	37ProC	38ProN	TRUE	176.27	135.98											0.07
38	38ProC	39AspN	TRUE	177.86	113.55	-93.55	0.55	10.75	0.20	250.59	198.69	84.31	12.45	9.53	10.75	0.31
39	39AspC	40GlnN	TRUE	175.64	117.59	-78.45	0.62	12.08	0.23	239.24	190.48	97.19	13.33	9.33	12.08	0.41
41	41GlnC	42ArgN	TRUE	176.12	122.05											0.37
41	41GlnCd	41GlnNe2	FALSE	174.19	106.47	-91.73	0.75	11.88	0.19	254.53	185.58	82.47	13.64	8.94	11.88	0.58
42	42ArgC	43LeuN	TRUE	173.77	124.36	-83.55	0.72	11.86	0.20	245.55	185.54	90.23	13.28	8.67	11.86	0.73
43	43LeuC	44IleN	TRUE	175.11	123.14	-91.45	0.68	11.60	0.20	251.84	189.83	83.65	13.29	9.24	11.6	0.58
44	44IleC	45PheN	TRUE	175.65	125.55	-88.32	0.67	11.36	0.21	249.24	190.38	87.33	13.2	9.39	11.37	0.63
45	45PheC	46AlaN	TRUE	173.79	132.67	-92.87	0.72	11.76	0.19	253.72	186.73	80.93	13.51	9.09	11.76	0.4
46	46AlaC	47GlyN	TRUE	177.52	103.63	-88.25	0.55	11.62	0.22	245.79	197.5	89.27	13.11	9.89	11.62	0.53
47	47GlyC	48LysN	TRUE	173.06	120.57	-81.78	0.69	11.66	0.21	242.29	185.62	91.28	13.04	8.7	11.66	0.63
48	48LysC	49GlnN	TRUE	174.57	122.25	-89.36	0.74	11.91	0.19	252.43	186.07	85.22	13.37	8.58	11.91	0.45
49	49GlnC	50LeuN	TRUE	175.19	128.74											0.13
50	50LeuC	51GluN	TRUE	176.21	124.27											0.2
53	53GlyC	54ArgN	TRUE	174.14	118.92	-77.21	0.66	12.24	0.23	238.27	187.22	96.93	13.48	9.09	12.24	0.66
54	54ArgC	55ThrN	TRUE	175.15	110.35	-77.06	0.61	12.09	0.23	237.06	190.3	98.1	13.23	9.3	12.09	0.29
55	55ThrC	56LeuN	TRUE	175.98	118.44	-84.18	0.66	12.03	0.22	245.9	190.24	91.8	13.64	9.51	12.03	0.71
56	56LeuC	57SerN	TRUE	180.13	113.90	-93.60	0.53	11.72	0.20	251.87	201.99	86.52	12.98	9.76	11.72	0.56
57	57SerC	58AspN	TRUE	177.92	125.98	-95.60	0.50	9.85	0.20	249.58	201.85	82.32	12.03	9.81	9.85	0.56
58	58AspC	59TyrN	TRUE	177.00	115.93	-91.51	0.58	11.69	0.21	249.09	196.41	85.48	13.18	9.75	11.69	0.51
59	59TyrC	60AsnN	TRUE	173.75	119.14	-74.52	0.61	12.33	0.24	233.68	188.34	99.24	13.33	9.23	12.33	0.56
60	60AsnC	61IleN	TRUE	172.85	117.93	-84.61	0.77	11.73	0.19	247.91	182.41	88.24	13.12	8.11	11.73	0.49
61	61IleC	62GlnN	TRUE	174.72	128.16	-92.33	0.69	11.54	0.20	252.52	189.25	82.38	13.5	9.54	11.54	0.32
62	62GlnC	63LysN	TRUE	176.50	120.37	-94.60	0.57	11.90	0.21	250.88	196.72	81.9	13.79	10.44	11.91	0.31
63	63LysC	64GluN	TRUE	173.40	110.56	-85.34	0.71	11.28	0.20	246.46	185.68	88.06	12.99	8.83	11.28	0.26
64	64GluC	65SerN	TRUE	173.92	113.14	-82.86	0.70	11.54	0.21	244.3	186.4	91.06	13.1	8.86	11.54	0.57
65	65SerC	66ThrN	TRUE	171.14	121.10	-85.54	0.78	11.69	0.19	247.08	180.74	85.6	13.06	8.04	11.69	0.47
66	66ThrC	67LeuN	TRUE	173.56	125.10											0.59
67	67LeuC	68HisN	TRUE	175.22	119.15	-92.59	0.68	11.57	0.20	253.09	189.93	82.63	13.33	9.28	11.58	0.61
68	68HisC	69LeuN	TRUE	173.09	125.96											1
69	69LeuC	70ValN	TRUE	174.64	127.44	-80.40	0.68	11.25	0.21	242.35	187.33	94.23	12.74	8.7	11.25	1
